# Molecular profiling of driver events and tumor-infiltrating lymphocytes in metastatic uveal melanoma

**DOI:** 10.1101/742023

**Authors:** Joakim Karlsson, Lisa M. Nilsson, Elin MV Forsberg, Suman Mitra, Samuel Alsén, Ganesh Shelke, Vasu R Sah, Ulrika Stierner, Charlotta All-Eriksson, Berglind Einarsdottir, Henrik Jespersen, Lars Ny, Per Lindnér, Erik Larsson, Roger Olofsson Bagge, Jonas A. Nilsson

## Abstract

Uveal melanoma (UM) is a rare form of melanoma with a genetics and immunology that is different from skin melanoma. Previous studies have identified genetic driver events of early stage disease when the tumor is confined to the eye. However due to lack of a clinical rationale to biopsy metastatic disease, access to tumor material to perform molecular profiling of metastases has been limited. In this study, we have characterized genomic events in UM metastases using whole-genome sequencing of fresh frozen biopsies from thirty-two patients and profiled the transcriptomes of individual tumor infiltrating lymphocytes in eight patients by single-cell sequencing. We find that 91% of the patients have metastases carrying inactivating events in the tumor suppressor *BAP1* and this coincided with somatic alterations in *GNAQ*, *GNA11*, *CYSLTR2*, *PLCB4*, *SF3B1* and/or *CDKN2A*. Mutational signature analysis revealed a rare subset of tumors with prominent signs of UV damage, associated with outlier mutational burden. We study copy number variations (CNV) and find overrepresented events, some of which were not altered in matched primary eye tumors. A focused siRNA screen identified functionally significant genes of some of the segments recurrently gained. We reintroduced a functional copy of *BAP1* into a patient-derived *BAP1* deficient tumor cell line and found broad transcriptomic changes of genes associated with subtype distinction and prognosis in primary UM. Lastly, our analysis of the immune microenvironments of metastases revealed a presence of tumor-reactive T cells. However, a majority expressed the immune checkpoint receptors TIM-3, LAG3 and TIGIT, and to a lesser extent PD-1. These results provide an updated view of genomic events represented in metastatic UM and immune interactions in advanced lesions.
