## Supplementary material for "Molecular profiling of driver events and tumor-infiltrating lymphocytes in metastatic uveal melanoma": Table S1

### Sheet: Blad2
Table S1
UM ID	Mets Site	Type	Sex	Age
1	Liver	Choroid	M	73
2	Liver	Choroid	M	72
3	Liver	Ciliary	F	34
4	Liver	Choroid	M	60
5	Liver	Choroid	F	71
6	Subcutaneous	Choroid	F	77
7	Subcutaneous	Choroid	F	64
8	Liver	Unknown	F	58
9	Liver	Choroid	M	60
10	Liver	Choroid	M	64
11	Liver	Iris	M	58
12	Liver	Choroid	F	61
13	Liver	Choroid	M	64
14	Liver	Unknown	F	43
15	Subcutaneous	Choroid	F	71
16	Liver	Choroid	F	72
17	Liver	Choroid	F	65
18	Liver	Choroid	M	68
19	Liver	Choroid	F	64
20	Liver	Choroid	M	76
21	Liver	Choroid	F	63
22	Subcutaneous	Choroid	F	54
23	Liver	Choroid	M	58
24	Liver	Choroid	M	71
25	Liver	Choroid	F	74
26	Subcutaneous	Choroid	F	76
27	Subcutaneous	Choroid	M	66
28	Liver	Choroid	F	71
29	Liver	Choroid	M	46
30	Liver	Choroid	F	68
31	Liver	Choroid	M	80
32	Liver	Choroid	F	66
