## Supplementary material for "Molecular profiling of driver events and tumor-infiltrating lymphocytes in metastatic uveal melanoma": Table S3

### Sheet: Proportions of CNAs, vs TCGA
Table S3
Event	Present, this cohort	Not present, this cohort	present, TCGA UM	Not present, TCGA UM	p	q
17p_loss	8	24	2	78	0.000628092	0.0221707
8q_gain	32	0	59	21	0.000764507	0.0221707
5p_gain	9	23	3	77	0.000570285	0.0221707
6q_loss	20	12	23	57	0.00125891	0.0273813
3_loss	26	6	42	38	0.00538672	0.093729
16q_loss	14	18	15	65	0.00896047	0.129927
9q_loss	6	26	3	77	0.0156443	0.151228
1q_gain	11	21	10	70	0.0139858	0.151228
6p_gain	9	23	44	36	0.0121884	0.151228
8p_loss	15	17	18	62	0.0204751	0.157775
16p_loss	3	29	0	80	0.021762	0.157775
13q_loss	5	27	2	78	0.0196591	0.157775
5q_gain	6	26	4	76	0.030839	0.206384
10q_loss	3	29	1	79	0.0696784	0.336779
14q_loss	4	28	2	78	0.0546102	0.336779
18p_loss	3	29	1	79	0.0696784	0.336779
16q_gain	3	29	1	79	0.0696784	0.336779
17q_gain	1	31	14	66	0.0627596	0.336779
22q_loss	2	30	0	80	0.0797941	0.347104
7p_loss	2	30	0	80	0.0797941	0.347104
11p_loss	4	28	3	77	0.101212	0.371091
22q_gain	6	26	6	74	0.097948	0.371091
7q_gain	6	26	6	74	0.097948	0.371091
17p_gain	0	32	8	72	0.10237	0.371091
1q_loss	3	29	2	78	0.139778	0.46772
19p_loss	3	29	2	78	0.139778	0.46772
11q_loss	5	27	5	75	0.145473	0.468745
4p_loss	2	30	1	79	0.195858	0.532489
1p_gain	2	30	1	79	0.195858	0.532489
13q_gain	0	32	7	73	0.188899	0.532489
18p_gain	2	30	1	79	0.195858	0.532489
18q_gain	2	30	1	79	0.195858	0.532489
4q_loss	4	28	4	76	0.22198	0.58522
4p_gain	7	25	9	71	0.229582	0.587459
2p_loss	1	31	0	80	0.285714	0.710204
12q_loss	2	30	2	78	0.322038	0.737298
10p_loss	2	30	2	78	0.322038	0.737298
15q_gain	2	30	2	78	0.322038	0.737298
18q_loss	3	29	3	77	0.350552	0.762451
2p_gain	2	30	11	69	0.342389	0.762451
1p_loss	12	20	23	57	0.376125	0.798118
21q_loss	1	31	1	79	0.491634	0.891088
7q_loss	1	31	1	79	0.491634	0.891088
20p_loss	1	31	1	79	0.491634	0.891088
19q_loss	1	31	1	79	0.491634	0.891088
11p_gain	1	31	7	73	0.435769	0.891088
11q_gain	1	31	8	72	0.44197	0.891088
19q_gain	1	31	1	79	0.491634	0.891088
7p_gain	4	28	7	73	0.50684	0.8999
6p_loss	0	32	0	80	1	1
8q_loss	0	32	0	80	1	1
21p_loss	0	32	0	80	1	1
22p_loss	0	32	0	80	1	1
5p_loss	1	31	2	78	1	1
5q_loss	1	31	4	76	1	1
12p_loss	2	30	3	77	0.622742	1
2q_loss	1	31	2	78	1	1
13p_loss	0	32	0	80	1	1
14p_loss	0	32	0	80	1	1
17q_loss	2	30	3	77	0.622742	1
20q_loss	0	32	0	80	1	1
9p_loss	3	29	5	75	0.686539	1
15p_loss	0	32	0	80	1	1
15q_loss	1	31	4	76	1	1
6q_gain	1	31	6	74	0.670866	1
8p_gain	6	26	18	62	0.800901	1
16p_gain	2	30	4	76	1	1
21p_gain	0	32	0	80	1	1
21q_gain	7	25	15	65	0.793388	1
22p_gain	0	32	0	80	1	1
4q_gain	3	29	5	75	0.686539	1
12p_gain	2	30	3	77	0.622742	1
12q_gain	2	30	4	76	1	1
2q_gain	3	29	6	74	0.713234	1
3p_gain	0	32	0	80	1	1
3q_gain	0	32	0	80	1	1
10p_gain	0	32	0	80	1	1
10q_gain	0	32	0	80	1	1
13p_gain	0	32	0	80	1	1
14p_gain	0	32	0	80	1	1
14q_gain	2	30	4	76	1	1
20p_gain	5	27	10	70	0.759969	1
20q_gain	4	28	9	71	1	1
19p_gain	1	31	2	78	1	1
9p_gain	0	32	4	76	0.576687	1
9q_gain	1	31	3	77	1	1
15p_gain	0	32	0	80	1	1
